# Scalable sequence-informed embedding of single-cell ATAC-seq data with CellSpace

**DOI:** 10.1101/2022.05.02.490310

**Authors:** Zakieh Tayyebi, Allison R. Pine, Christina S. Leslie

## Abstract

Standard scATAC-seq analysis pipelines represent cells as sparse numeric vectors relative to an atlas of peaks or genomic tiles and consequently ignore genomic sequence information at accessible loci. We present CellSpace, an efficient and scalable sequence-informed embedding algorithm for scATAC-seq that learns a mapping of DNA k-mers and cells to the same space. CellSpace captures meaningful latent structure in scATAC-seq datasets, including cell subpopulations and developmental hierarchies, and scores the activity of transcription factors in single cells based on proximity to binding motifs embedded in the same space. Importantly, CellSpace implicitly mitigates batch effects arising from multiple samples, donors, or assays, even when individual datasets are processed relative to different peak atlases. Thus, CellSpace provides a powerful tool for integrating and interpreting large-scale scATAC-seq compendia.
