## Supplementary Table 1 for "Scalable sequence-informed embedding of single-cell ATAC-seq data with CellSpace"

### Sheet: CellSpace
dataset	mode	# of cells	# of events (peaks/tiles)	embedding dimensions	# of epochs	# of examples per peak	ngrams	sample length	# of CPUs [threads]	running time (minutes)	CPU time (minutes)	max [average] memory usage (GB)
Small-scale human hematopoiesis dataset	all peaks	2154	277916	30	50	20	3	150 bp	16 [10]	840.533	8048.62	4 [3.99]
	variable peaks		50000							129.283	1255.52	1 [1]
	variable tiles		50000							142.833	1367.85	1 [1]
Human cortex multiome dataset	all peaks	8981	467314	30	30	10	3	150 bp	16 [10]	322	3130	5.6 [5.5]
	variable peaks		50000							38.2	358.6	1 [0.99]
Human cortex datasets (ATAC + multiome)	variable peaks	12,675 + 8,981	50,000 + 50,000	50	20	20	3	150 bp	16 [10]	217	2076.5	3 [1.99]
Mouse mammary epithelial dataset	all peaks	7846	130887	30	20	20	1	150 bp	20 [16]	47	674.281	3 [1.83]
							3			87	1248.14	3 [1.83]
							5			137	1965.46	3 [1.83]
							1	300 bp		68	975.556	3 [1.83]
							3			180	2582.35	3 [1.83]
							5			291	4174.81	3 [1.83]
Large-scale TME dataset	variable peaks	37818	50000	70	50	50	3	150 bp	16 [10]	865.483	8474.95	6 [2.99]
					100	100			32 [32]	1020	32237.1	3 [2.99]
Large-scale hematopoietic dataset	variable peaks	63882	50000	70	50	50	3	150 bp	22 [20]	481.183	9441.57	6 [2.99]
					100	100			32 [32]	1022	31955	3 [3]
Large-scale hematopoietic dataset, NK and T cells	variable peaks	30211	50000	30	30	50	3	150 bp	16 [10]	237.35	2239.62	3 [1.98]
Large-scale human fetal dataset	variable peaks	720613	100000	70	300	50	3	150 bp	64 [60]	1540.51	92430.8	19 [18.13]
				100	100	100			32 [30]	2976.9	88029.4	19 [18.13]

### Sheet: scBasset
dataset	mode	# of cells	# of events (peaks/tiles)	embedding dimensions	# of epochs	GPU	running time (minutes)	max memory usage (GB)
Human cortex multiome dataset	all peaks	8981	467314	32	45	A100	765	78.5
	default peak selection		38502				47	9.3
Large-scale tumor microenvironment dataset	variable peaks	37818	50000	32	1000	A100	535.417	8
	batch-corrected		50000				539.083	8
Large-scale hematopoietic dataset	variable peaks	63882	50000	32	1000	A100	566.85	10
	batch-corrected		50000		972		576.1	9

### Sheet: SIMBA
dataset	mode	# of cells	# of events (peaks/tiles)	embedding dimensions	# of epochs	# of CPUs [workers]	running time (minutes)	CPU time (minutes)	max [average] memory usage (GB)
Human cortex multiome dataset	peaks	8981	264945	50	10	16 [10]	39.3833	239.15	19 [8.20]
	peaks+kmers+motifs						171.667	1152.67	50 [18.69]
Large-scale tumor microenvironment dataset	peaks	37818	50000	50	10	16 [10]	68.2	369.217	42 [14.96]
	peaks+kmers+motifs						97.5833	563.083	49 [16.81]
	batch-corrected						97.25	459.233	44 [14.19]
Large-scale hematopoietic dataset	peaks	63882	50000	50	10	22 [20]	65.7833	625.4	49 [18.04]
	peaks+kmers+motifs						80.15	815.9	54 [19.82]
	batch-corrected						89.7667	747.017	50 [17.38]
				z

### Sheet: PeakVI
dataset	mode	# of cells	# of events (peaks/tiles)	embedding dimensions	# of epochs	# of CPUs	running time (minutes)	CPU time (minutes)	max [average] memory usage (GB)
Human cortex multiome dataset	default	8981	467314	26	88	16	414.717	6540.65	22 [19.98]
Large-scale tumor microenvironment dataset	default	37818	50000	14	131	16	147.333	2241.97	9 [2.21]
	batch-corrected				112		111.05	1697.17	9 [2.40]
Large-scale hematopoietic dataset	default	63882	50000	14	124	16	114.9	1741.33	8 [2.95]
	batch-corrected				123		203.2	3118.92	10 [2.98]
