## Supplementary Table 2 for "Scalable sequence-informed embedding of single-cell ATAC-seq data with CellSpace"

### Sheet: Buenrostro et al. 2018
												bASW									bNMI									kBET									GC
	HG	ASW	NMI	ARI	bASW	bNMI	GC	kBET	bio.score	batch.score	overall	CLP	CMP	GMP	HSC	LMPP	MEP	MPP	pDC	Mono	CLP	CMP	GMP	HSC	LMPP	MEP	MPP	pDC	Mono	CLP	CMP	GMP	HSC	LMPP	MEP	MPP	pDC	Mono	CLP	CMP	GMP	HSC	LMPP	MEP	MPP	pDC	Mono
CellSpace (var. tiles)	0.668251	0.524699	0.674823	0.558935	0.865172	0.956235	0.981618	0.412494	0.606677	0.80388	0.685558	0.962114	0.927852	0.780133	0.921907	0.87443	0.818715	0.72624	0.909985	#N/A	0.930305	0.971026	0.891586	0.991955	0.996426	0.976531	0.892049	1	#N/A	0.7688	0.49098	0.411429	0.185143	0.2916	0.2292	0.2124	0.7104	#N/A	0.971429	1	0.995227	1	0.982036	0.993421	0.910828	1	#N/A
CellSpace (peaks)	0.657485	0.531091	0.644871	0.488311	0.840288	0.829576	0.982752	0.398875	0.580439	0.762873	0.653413	0.944339	0.86786	0.809766	0.878321	0.759855	0.870388	0.654692	0.937082	#N/A	0.975569	0.947097	0.959074	0.348071	0.977147	0.975773	0.453879	1	#N/A	0.792	0.478431	0.625714	0.0188571	0.0616	0.2128	0.0444	0.9572	#N/A	0.990476	1	0.997613	1	0.976048	0.993421	0.904459	1	#N/A
ArchR itLSI (var. tiles)	0.709095	0.57356	0.704641	0.617724	0.800779	0.667323	0.997092	0.164625	0.651255	0.657455	0.653735	0.89024	0.923331	0.863531	0.814956	0.691705	0.673498	0.674788	0.87418	#N/A	0.974243	0.799359	0.878312	0.285541	0.188598	0.940086	0.272447	1	#N/A	0.3336	0.0992157	0.307381	0	0	0.2184	0	0.3584	#N/A	0.990476	1	0.99284	1	1	0.993421	1	1	#N/A
ArchR itLSI + Harmony	0.652839	0.541616	0.643629	0.500173	0.868204	0.876584	0.997092	0.319886	0.584564	0.765441	0.656915	0.884627	0.947048	0.823766	0.916778	0.905747	0.725903	0.821416	0.920345	#N/A	0.971534	0.954351	0.90341	0.972191	0.991198	0.436893	0.794155	0.988943	#N/A	0.376	0.145294	0.471905	0.0322857	0.4528	0.036	0.3848	0.66	#N/A	0.990476	1	0.99284	1	1	0.993421	1	1	#N/A
LSI (peaks)	0.612053	0.58708	0.602071	0.398467	0.834705	0.706512	0.9947	0.278705	0.549918	0.703655	0.611413	0.891171	0.941302	0.936765	0.788959	0.684061	0.805058	0.685892	0.944431	#N/A	0.953633	0.839921	0.91525	0.316365	0.29504	1	0.342941	0.988943	#N/A	0.3232	0.315098	0.682143	0	0.0172	0.0524	0.0156	0.824	#N/A	0.990476	0.998004	0.995227	1	1	0.980263	0.993631	1	#N/A
LSI + Harmony	0.603025	0.541174	0.584683	0.405348	0.917401	0.951707	0.989233	0.549983	0.533558	0.852081	0.660967	0.966114	0.969041	0.92643	0.917267	0.886345	0.899458	0.813245	0.96131	#N/A	0.955974	0.947083	0.92994	0.967255	0.990924	0.969573	0.863961	0.988943	#N/A	0.7072	0.529804	0.642857	0.198	0.542	0.3876	0.4164	0.976	#N/A	0.990476	1	0.995227	0.997118	0.976048	0.986842	0.968153	1	#N/A
scBasset (peaks)	0.622228	0.528736	0.61399	0.467447	0.913373	0.821528	0.98353	0.315917	0.5581	0.758587	0.638295	0.924138	0.964321	0.914669	0.92691	0.884812	0.898365	0.853168	0.940605	#N/A	0.958033	0.935173	0.939353	0.336242	0.948015	0.982159	0.504252	0.968998	#N/A	0.6908	0.312353	0.52881	0.00257143	0.0348	0.1908	0.0756	0.6916	#N/A	0.971429	1	0.997613	1	0.976048	0.986842	0.936306	1	#N/A
scBasset (batch-corrected)	0.5591	0.510418	0.550999	0.444276	0.936203	0.902161	0.984746	0.526279	0.516198	0.837348	0.644658	0.937465	0.974393	0.948533	0.963146	0.944708	0.87716	0.897723	0.946496	#N/A	0.968732	0.973954	0.938758	0.957767	0.978635	0.557577	0.90877	0.933097	#N/A	0.6872	0.431569	0.605238	0.313429	0.5044	0.2424	0.5628	0.8632	#N/A	0.990476	1	0.990453	1	1	0.967105	0.929936	1	#N/A
SIMBA (peaks)	0.567472	0.524717	0.554481	0.416473	0.868058	0.732424	0.996593	0.307407	0.515786	0.72612	0.599919	0.763777	0.966984	0.909657	0.905896	0.838907	0.870691	0.824327	0.864222	#N/A	0.982219	0.893281	0.884652	0.325512	0.390696	0.986657	0.396859	0.999516	#N/A	0.4284	0.424902	0.583095	0.00885714	0.0208	0.1144	0.014	0.8648	#N/A	0.990476	0.996008	0.99284	1	1	0.993421	1	1	#N/A
SIMBA (peaks+kmers+motifs)	0.606694	0.534885	0.595303	0.445341	0.877305	0.805422	0.996691	0.279109	0.545556	0.739632	0.623186	0.788366	0.96548	0.924449	0.904033	0.842979	0.876731	0.824556	0.891849	#N/A	0.980901	0.923797	0.91039	0.3148	0.934624	0.985096	0.403513	0.990254	#N/A	0.4132	0.421176	0.349524	0.00657143	0.0296	0.1128	0.0168	0.8832	#N/A	0.990476	0.998004	0.997613	1	0.994012	0.993421	1	1	#N/A
SIMBA (batch-corrected)	0.32658	0.46532	0.317231	0.183039	0.804543	0.916038	0.95042	0.553332	0.323042	0.806083	0.516259	0.760786	0.880637	0.812423	0.796738	0.753305	0.826267	0.658391	0.947796	#N/A	0.977346	0.955549	0.894314	0.944822	0.957584	0.745925	0.892718	0.960048	#N/A	0.5852	0.601373	0.405	0.442286	0.6036	0.4588	0.3728	0.9576	#N/A	0.942857	0.998004	0.98568	0.945245	0.952096	0.907895	0.89172	0.979866	#N/A
PeakVI (peaks)	0.571039	0.524162	0.553714	0.37769	0.82643	0.739462	0.988669	0.355279	0.506651	0.72746	0.594975	0.815995	0.936121	0.926755	0.826796	0.791275	0.709064	0.705787	0.899645	#N/A	0.96942	0.925057	0.9459	0.434214	0.544757	0.691142	0.436204	0.968998	#N/A	0.3116	0.48549	0.837143	0.008	0.068	0.22	0.0476	0.8644	#N/A	0.990476	0.998004	0.995227	1	0.964072	0.993421	0.968153	1	#N/A
PeakVI (batch-corrected)	0.580276	0.522719	0.566571	0.397502	0.871836	0.912619	0.981795	0.488979	0.516767	0.813807	0.635583	0.852613	0.963447	0.927729	0.896787	0.880868	0.760223	0.772524	0.920499	#N/A	0.92535	0.952828	0.95239	0.745863	0.985348	0.986425	0.75421	0.998535	#N/A	0.5828	0.672157	0.874762	0.143714	0.3012	0.2788	0.2488	0.8096	#N/A	0.990476	0.994012	0.99284	0.997118	0.982036	0.993421	0.904459	1	#N/A
chromVAR (peaks+motifs)	0.530517	0.524257	0.531459	0.356387	0.841324	0.728276	0.980393	0.306892	0.485655	0.714221	0.577082	0.849576	0.902834	0.914578	0.856807	0.751662	0.796155	0.742808	0.916166	#N/A	0.866098	0.876802	0.955039	0.357334	0.459129	0.944998	0.386944	0.979863	#N/A	0.4684	0.282549	0.65619	0.002	0.0396	0.0924	0.0216	0.8924	#N/A	0.990476	0.994012	0.98568	0.994236	0.982036	0.967105	0.936306	0.993289	#N/A
chromVAR (peaks+kmers)	0.530833	0.517169	0.517812	0.309351	0.783981	0.643665	0.978509	0.232601	0.468791	0.659689	0.54515	0.827449	0.873556	0.867302	0.78012	0.622963	0.738032	0.675001	0.887426	#N/A	0.806793	0.829768	0.878997	0.337227	0.278571	0.656631	0.382649	0.978687	#N/A	0.3296	0.222157	0.454762	0.00228571	0.0308	0.1512	0.0236	0.6464	#N/A	0.942857	0.998004	0.99284	0.997118	1	0.973684	0.923567	1	#N/A

### Sheet: Trevino et al. 2021
	HG	ASW	NMI	ARI	overall
CellSpace (peaks)	0.608769	0.546543	0.599704	0.445301	0.550079
LSI (peaks)	0.536328	0.535896	0.506141	0.329771	0.477034
scBasset (peaks)	0.582582	0.54609	0.574689	0.420748	0.531027
SIMBA (peaks)	0.596052	0.536837	0.575446	0.407405	0.528935
SIMBA (peaks+kmers+motifs)	0.60125	0.544677	0.577567	0.398118	0.530403
PeakVI (peaks)	0.56578	0.562825	0.533472	0.339219	0.500324
chromVAR (peaks+motifs)	0.575814	0.525332	0.555716	0.410838	0.516925

### Sheet: Satpathy et al. 2019 (hemato.)
	HG	ASW	NMI	ARI	bASW	bNMI	GC	kBET	bio.score	batch.score	overall
CellSpace (peaks)	0.785714	0.531318	0.773091	0.609673	0.861095	0.890296	0.985794	0.472407	0.674949	0.802398	0.725929
itLSI (peaks)	0.813114	0.616447	0.788453	0.531466	0.856009	0.671126	0.993852	0.279067	0.68737	0.700013	0.692427
itLSI batch-corrected by Harmony	0.731996	0.534147	0.718325	0.440573	0.821099	0.507835	0.915499	0.347559	0.60626	0.647998	0.622955
scBasset (peaks)	0.800859	0.59652	0.776264	0.548555	0.864682	0.611005	0.992805	0.276493	0.680549	0.686246	0.682828
scBasset (batch-corrected)	0.699696	0.531602	0.694625	0.416332	0.836399	0.52886	0.942905	0.348891	0.585564	0.664264	0.617044
SIMBA (peaks)	0.793735	0.577057	0.769902	0.541461	0.90481	0.684061	0.996021	0.284682	0.670539	0.717393	0.689281
SIMBA (peaks+kmers+motifs)	0.79743	0.584493	0.772347	0.543524	0.905099	0.665707	0.996411	0.281373	0.674448	0.712147	0.689528
SIMBA (batch-corrected)	0.267249	0.463287	0.26178	0.105163	0.775389	0.86902	0.776883	0.374529	0.27437	0.698955	0.444204
PeakVI (peaks)	0.772169	0.592564	0.746886	0.503673	0.856454	0.588961	0.992683	0.268647	0.653823	0.676686	0.662968
PeakVI (batch-corrected)	0.80998	0.574871	0.821263	0.684134	0.855588	0.942634	0.991413	0.49331	0.722562	0.820736	0.761832

### Sheet: Satpathy et al. 2019 (TME)
	HG	ASW	NMI	ARI	bASW	bNMI	GC	kBET	bio.score	batch.score	overall
CellSpace (peaks)	0.669096	0.539446	0.672537	0.543873	0.882558	0.933493	0.975351	0.525568	0.606238	0.829242	0.69544
itLSI (peaks)	0.757304	0.581437	0.724892	0.574292	0.890403	0.861971	0.997936	0.277092	0.659481	0.75685	0.698429
itLSI batch-corrected by Harmony	0.7034	0.570001	0.682901	0.614397	0.872655	0.681009	0.936269	0.193728	0.642675	0.670915	0.653971
scBasset (peaks)	0.774412	0.581329	0.749314	0.656453	0.903854	0.90084	0.997721	0.26965	0.690377	0.768016	0.721433
scBasset (batch-corrected)	0.71172	0.573954	0.688462	0.59391	0.882376	0.693175	0.993127	0.188213	0.642011	0.689223	0.660896
SIMBA (peaks)	0.765847	0.557617	0.73405	0.596376	0.918552	0.853533	0.997176	0.238738	0.663473	0.752	0.698884
SIMBA (peaks+kmers+motifs)	0.763669	0.562892	0.726584	0.567833	0.918202	0.847466	0.995787	0.237477	0.655245	0.749733	0.69304
SIMBA (batch-corrected)	0.617774	0.542706	0.602841	0.540597	0.828855	0.90897	0.962584	0.501931	0.57598	0.800585	0.665822
PeakVI (peaks)	0.717378	0.572384	0.678909	0.517461	0.89563	0.86374	0.995963	0.279386	0.621533	0.75868	0.676392
PeakVI (batch-corrected)	0.741653	0.575922	0.725187	0.631816	0.914085	0.951254	0.993105	0.396665	0.668645	0.813777	0.726698
