## Supplementary Table 3 for "Scalable sequence-informed embedding of single-cell ATAC-seq data with CellSpace"

### Sheet: bio.score
emb1	emb2	mean{emb1-emb2}	median{emb1-emb2}	p.value	adj.p.value	star
CellSpace (var. tiles)	CellSpace (peaks)	0.0257343	0.0258709	0.284	0.37275
CellSpace (var. tiles)	ArchR itLSI (var. tiles)	-0.0189778	-0.0180118	0.593	0.691833
CellSpace (var. tiles)	ArchR itLSI + Harmony	-0.00947732	-0.00915486	0.794	0.83895
CellSpace (var. tiles)	LSI (peaks)	0.0330308	0.0348119	0.25	0.336538
CellSpace (var. tiles)	LSI + Harmony	0.0664179	0.0673472	0.019	0.0475	*
CellSpace (var. tiles)	scBasset (peaks)	0.0576045	0.057109	0.024	0.053617
CellSpace (var. tiles)	scBasset (batch-corrected)	0.104288	0.105081	0.001	0.0033871	**
CellSpace (var. tiles)	SIMBA (peaks)	0.0599464	0.0610048	0.024	0.053617
CellSpace (var. tiles)	SIMBA (peaks+kmers+motifs)	0.0539733	0.0541545	0.045	0.0926471
CellSpace (var. tiles)	SIMBA (batch-corrected)	0.260408	0.261252	0.001	0.0033871	**
CellSpace (var. tiles)	PeakVI (peaks)	0.0840726	0.085243	0.001	0.0033871	**
CellSpace (var. tiles)	PeakVI (batch-corrected)	0.0887844	0.0893861	0.001	0.0033871	**
CellSpace (var. tiles)	chromVAR (peaks+motifs)	0.0954951	0.09591	0.001	0.0033871	**
CellSpace (var. tiles)	chromVAR (peaks+kmers)	0.0987593	0.100507	0.001	0.0033871	**
CellSpace (peaks)	ArchR itLSI (var. tiles)	-0.044712	-0.0443767	0.169	0.264851
CellSpace (peaks)	ArchR itLSI + Harmony	-0.0352116	-0.0347566	0.219	0.310743
CellSpace (peaks)	LSI (peaks)	0.00729647	0.00955138	0.788	0.83895
CellSpace (peaks)	LSI + Harmony	0.0406836	0.0420693	0.154	0.252656
CellSpace (peaks)	scBasset (peaks)	0.0318702	0.0325252	0.185	0.2805
CellSpace (peaks)	scBasset (batch-corrected)	0.0785532	0.0799889	0.001	0.0033871	**
CellSpace (peaks)	SIMBA (peaks)	0.0342121	0.0355902	0.153	0.252656
CellSpace (peaks)	SIMBA (peaks+kmers+motifs)	0.028239	0.0287793	0.237	0.327434
CellSpace (peaks)	SIMBA (batch-corrected)	0.234673	0.236342	0.001	0.0033871	**
CellSpace (peaks)	PeakVI (peaks)	0.0583383	0.059942	0.011	0.0296154	*
CellSpace (peaks)	PeakVI (batch-corrected)	0.0630501	0.0628187	0.009	0.02625	*
CellSpace (peaks)	chromVAR (peaks+motifs)	0.0697608	0.071254	0.001	0.0033871	**
CellSpace (peaks)	chromVAR (peaks+kmers)	0.073025	0.0740476	0.002	0.0065625	**
ArchR itLSI (var. tiles)	ArchR itLSI + Harmony	0.00950044	0.00958792	0.786	0.83895
ArchR itLSI (var. tiles)	LSI (peaks)	0.0520085	0.0531011	0.162	0.260909
ArchR itLSI (var. tiles)	LSI + Harmony	0.0853957	0.0857997	0.012	0.0315	*
ArchR itLSI (var. tiles)	scBasset (peaks)	0.0765822	0.0750346	0.017	0.0435366	*
ArchR itLSI (var. tiles)	scBasset (batch-corrected)	0.123265	0.123674	0.001	0.0033871	**
ArchR itLSI (var. tiles)	SIMBA (peaks)	0.0789242	0.0786222	0.011	0.0296154	*
ArchR itLSI (var. tiles)	SIMBA (peaks+kmers+motifs)	0.072951	0.0729406	0.033	0.0707143
ArchR itLSI (var. tiles)	SIMBA (batch-corrected)	0.279385	0.279075	0.001	0.0033871	**
ArchR itLSI (var. tiles)	PeakVI (peaks)	0.10305	0.102457	0.001	0.0033871	**
ArchR itLSI (var. tiles)	PeakVI (batch-corrected)	0.107762	0.107773	0.001	0.0033871	**
ArchR itLSI (var. tiles)	chromVAR (peaks+motifs)	0.114473	0.114979	0.001	0.0033871	**
ArchR itLSI (var. tiles)	chromVAR (peaks+kmers)	0.117737	0.116752	0.001	0.0033871	**
ArchR itLSI + Harmony	LSI (peaks)	0.0425081	0.0434417	0.194	0.286901
ArchR itLSI + Harmony	LSI + Harmony	0.0758952	0.0766338	0.01	0.0283784	*
ArchR itLSI + Harmony	scBasset (peaks)	0.0670818	0.0675828	0.03	0.065625
ArchR itLSI + Harmony	scBasset (batch-corrected)	0.113765	0.113341	0.001	0.0033871	**
ArchR itLSI + Harmony	SIMBA (peaks)	0.0694237	0.0700776	0.023	0.053617
ArchR itLSI + Harmony	SIMBA (peaks+kmers+motifs)	0.0634506	0.0635152	0.044	0.0924
ArchR itLSI + Harmony	SIMBA (batch-corrected)	0.269885	0.270239	0.001	0.0033871	**
ArchR itLSI + Harmony	PeakVI (peaks)	0.0935499	0.0933311	0.001	0.0033871	**
ArchR itLSI + Harmony	PeakVI (batch-corrected)	0.0982617	0.0981969	0.001	0.0033871	**
ArchR itLSI + Harmony	chromVAR (peaks+motifs)	0.104972	0.105573	0.001	0.0033871	**
ArchR itLSI + Harmony	chromVAR (peaks+kmers)	0.108237	0.109308	0.001	0.0033871	**
LSI (peaks)	LSI + Harmony	0.0333872	0.0335209	0.187	0.2805
LSI (peaks)	scBasset (peaks)	0.0245737	0.0232648	0.335	0.428963
LSI (peaks)	scBasset (batch-corrected)	0.0712568	0.0690453	0.004	0.0127273	*
LSI (peaks)	SIMBA (peaks)	0.0269157	0.0271942	0.297	0.385
LSI (peaks)	SIMBA (peaks+kmers+motifs)	0.0209425	0.0204812	0.407	0.502765
LSI (peaks)	SIMBA (batch-corrected)	0.227377	0.225505	0.001	0.0033871	**
LSI (peaks)	PeakVI (peaks)	0.0510418	0.0493294	0.022	0.053617
LSI (peaks)	PeakVI (batch-corrected)	0.0557536	0.0547781	0.024	0.053617
LSI (peaks)	chromVAR (peaks+motifs)	0.0624643	0.0621922	0.009	0.02625	*
LSI (peaks)	chromVAR (peaks+kmers)	0.0657285	0.0640757	0.007	0.0216176	*
LSI + Harmony	scBasset (peaks)	-0.00881343	-0.00854895	0.752	0.824688
LSI + Harmony	scBasset (batch-corrected)	0.0378696	0.0374116	0.148	0.252339
LSI + Harmony	SIMBA (peaks)	-0.00647151	-0.00742514	0.799	0.83895
LSI + Harmony	SIMBA (peaks+kmers+motifs)	-0.0124446	-0.0136701	0.635	0.724728
LSI + Harmony	SIMBA (batch-corrected)	0.19399	0.194092	0.001	0.0033871	**
LSI + Harmony	PeakVI (peaks)	0.0176547	0.0182135	0.503	0.60017
LSI + Harmony	PeakVI (batch-corrected)	0.0223665	0.0225987	0.387	0.48375
LSI + Harmony	chromVAR (peaks+motifs)	0.0290771	0.0295631	0.244	0.332727
LSI + Harmony	chromVAR (peaks+kmers)	0.0323414	0.0323706	0.206	0.300417
scBasset (peaks)	scBasset (batch-corrected)	0.046683	0.0454836	0.052	0.103019
scBasset (peaks)	SIMBA (peaks)	0.00234192	0.00262005	0.915	0.915
scBasset (peaks)	SIMBA (peaks+kmers+motifs)	-0.00363121	-0.00338226	0.869	0.885874
scBasset (peaks)	SIMBA (batch-corrected)	0.202803	0.201854	0.001	0.0033871	**
scBasset (peaks)	PeakVI (peaks)	0.0264681	0.026367	0.21	0.302055
scBasset (peaks)	PeakVI (batch-corrected)	0.0311799	0.0307931	0.178	0.274853
scBasset (peaks)	chromVAR (peaks+motifs)	0.0378906	0.0372381	0.091	0.164741
scBasset (peaks)	chromVAR (peaks+kmers)	0.0411548	0.042413	0.067	0.127909
scBasset (batch-corrected)	SIMBA (peaks)	-0.0443411	-0.044538	0.078	0.14625
scBasset (batch-corrected)	SIMBA (peaks+kmers+motifs)	-0.0503143	-0.0498976	0.059	0.114722
scBasset (batch-corrected)	SIMBA (batch-corrected)	0.15612	0.156024	0.001	0.0033871	**
scBasset (batch-corrected)	PeakVI (peaks)	-0.0202149	-0.0205044	0.358	0.452892
scBasset (batch-corrected)	PeakVI (batch-corrected)	-0.0155032	-0.0157459	0.501	0.60017
scBasset (batch-corrected)	chromVAR (peaks+motifs)	-0.00879246	-0.00728614	0.723	0.81629
scBasset (batch-corrected)	chromVAR (peaks+kmers)	-0.00552823	-0.00529925	0.811	0.843119
SIMBA (peaks)	SIMBA (peaks+kmers+motifs)	-0.00597313	-0.00558384	0.735	0.821011
SIMBA (peaks)	SIMBA (batch-corrected)	0.200461	0.200301	0.001	0.0033871	**
SIMBA (peaks)	PeakVI (peaks)	0.0241262	0.0233946	0.266	0.353544
SIMBA (peaks)	PeakVI (batch-corrected)	0.028838	0.0292838	0.237	0.327434
SIMBA (peaks)	chromVAR (peaks+motifs)	0.0355487	0.0352905	0.117	0.20475
SIMBA (peaks)	chromVAR (peaks+kmers)	0.0388129	0.0388164	0.115	0.204661
SIMBA (peaks+kmers+motifs)	SIMBA (batch-corrected)	0.206434	0.20695	0.001	0.0033871	**
SIMBA (peaks+kmers+motifs)	PeakVI (peaks)	0.0300993	0.0305421	0.164	0.260909
SIMBA (peaks+kmers+motifs)	PeakVI (batch-corrected)	0.0348111	0.0343779	0.149	0.252339
SIMBA (peaks+kmers+motifs)	chromVAR (peaks+motifs)	0.0415218	0.0434197	0.083	0.152895
SIMBA (peaks+kmers+motifs)	chromVAR (peaks+kmers)	0.044786	0.0454207	0.049	0.0989423
SIMBA (batch-corrected)	PeakVI (peaks)	-0.176335	-0.177498	0.001	0.0033871	**
SIMBA (batch-corrected)	PeakVI (batch-corrected)	-0.171623	-0.17247	0.001	0.0033871	**
SIMBA (batch-corrected)	chromVAR (peaks+motifs)	-0.164912	-0.164681	0.001	0.0033871	**
SIMBA (batch-corrected)	chromVAR (peaks+kmers)	-0.161648	-0.16165	0.001	0.0033871	**
PeakVI (peaks)	PeakVI (batch-corrected)	0.00471177	0.00433131	0.823	0.847206
PeakVI (peaks)	chromVAR (peaks+motifs)	0.0114225	0.0110557	0.556	0.655955
PeakVI (peaks)	chromVAR (peaks+kmers)	0.0146867	0.0149327	0.441	0.53843
PeakVI (batch-corrected)	chromVAR (peaks+motifs)	0.0067107	0.00745114	0.754	0.824688
PeakVI (batch-corrected)	chromVAR (peaks+kmers)	0.00997493	0.00981137	0.602	0.694615
chromVAR (peaks+motifs)	chromVAR (peaks+kmers)	0.00326423	0.00284736	0.88	0.888462

### Sheet: batch.score
emb1	emb2	mean{emb1-emb2}	median{emb1-emb2}	p.value	adj.p.value	star
CellSpace (var. tiles)	CellSpace (peaks)	0.0490099	0.0495651	0.005	0.00954545	**
CellSpace (var. tiles)	ArchR itLSI (var. tiles)	0.140217	0.141747	0.001	0.00233333	**
CellSpace (var. tiles)	ArchR itLSI + Harmony	0.0216681	0.0227624	0.302	0.368721
CellSpace (var. tiles)	LSI (peaks)	0.0840817	0.0852857	0.001	0.00233333	**
CellSpace (var. tiles)	LSI + Harmony	-0.043763	-0.0422259	0.006	0.0108621	*
CellSpace (var. tiles)	scBasset (peaks)	0.0542614	0.0554804	0.002	0.00428571	**
CellSpace (var. tiles)	scBasset (batch-corrected)	-0.0240771	-0.0233538	0.133	0.191301
CellSpace (var. tiles)	SIMBA (peaks)	0.0609866	0.0614718	0.002	0.00428571	**
CellSpace (var. tiles)	SIMBA (peaks+kmers+motifs)	0.0614281	0.0613977	0.001	0.00233333	**
CellSpace (var. tiles)	SIMBA (batch-corrected)	0.00153126	0.00266802	0.883	0.89149
CellSpace (var. tiles)	PeakVI (peaks)	0.068849	0.0691268	0.001	0.00233333	**
CellSpace (var. tiles)	PeakVI (batch-corrected)	-0.00667538	-0.00683553	0.702	0.7371
CellSpace (var. tiles)	chromVAR (peaks+motifs)	0.072728	0.072558	0.001	0.00233333	**
CellSpace (var. tiles)	chromVAR (peaks+kmers)	0.11445	0.114659	0.001	0.00233333	**
CellSpace (peaks)	ArchR itLSI (var. tiles)	0.0912075	0.0916184	0.001	0.00233333	**
CellSpace (peaks)	ArchR itLSI + Harmony	-0.0273418	-0.0262443	0.157	0.214091
CellSpace (peaks)	LSI (peaks)	0.0350719	0.0360375	0.137	0.193421
CellSpace (peaks)	LSI + Harmony	-0.0927728	-0.09133	0.001	0.00233333	**
CellSpace (peaks)	scBasset (peaks)	0.00525148	0.00572652	0.726	0.747353
CellSpace (peaks)	scBasset (batch-corrected)	-0.0730869	-0.0719707	0.001	0.00233333	**
CellSpace (peaks)	SIMBA (peaks)	0.0119767	0.0126798	0.532	0.588
CellSpace (peaks)	SIMBA (peaks+kmers+motifs)	0.0124182	0.0125946	0.457	0.528462
CellSpace (peaks)	SIMBA (batch-corrected)	-0.0474786	-0.0463135	0.012	0.0203226	*
CellSpace (peaks)	PeakVI (peaks)	0.0198391	0.020195	0.28	0.345882
CellSpace (peaks)	PeakVI (batch-corrected)	-0.0556853	-0.0543263	0.003	0.0063	**
CellSpace (peaks)	chromVAR (peaks+motifs)	0.0237181	0.0242711	0.227	0.290671
CellSpace (peaks)	chromVAR (peaks+kmers)	0.0654405	0.0657643	0.004	0.00777778	**
ArchR itLSI (var. tiles)	ArchR itLSI + Harmony	-0.118549	-0.117937	0.001	0.00233333	**
ArchR itLSI (var. tiles)	LSI (peaks)	-0.0561357	-0.0575512	0.025	0.0380435	*
ArchR itLSI (var. tiles)	LSI + Harmony	-0.18398	-0.184407	0.001	0.00233333	**
ArchR itLSI (var. tiles)	scBasset (peaks)	-0.0859561	-0.0871464	0.001	0.00233333	**
ArchR itLSI (var. tiles)	scBasset (batch-corrected)	-0.164294	-0.165261	0.001	0.00233333	**
ArchR itLSI (var. tiles)	SIMBA (peaks)	-0.0792309	-0.0797991	0.001	0.00233333	**
ArchR itLSI (var. tiles)	SIMBA (peaks+kmers+motifs)	-0.0787893	-0.0788447	0.001	0.00233333	**
ArchR itLSI (var. tiles)	SIMBA (batch-corrected)	-0.138686	-0.139322	0.001	0.00233333	**
ArchR itLSI (var. tiles)	PeakVI (peaks)	-0.0713684	-0.0728954	0.001	0.00233333	**
ArchR itLSI (var. tiles)	PeakVI (batch-corrected)	-0.146893	-0.146652	0.001	0.00233333	**
ArchR itLSI (var. tiles)	chromVAR (peaks+motifs)	-0.0674895	-0.0678871	0.002	0.00428571	**
ArchR itLSI (var. tiles)	chromVAR (peaks+kmers)	-0.025767	-0.0259305	0.221	0.286481
ArchR itLSI + Harmony	LSI (peaks)	0.0624137	0.062798	0.004	0.00777778	**
ArchR itLSI + Harmony	LSI + Harmony	-0.065431	-0.0651396	0.001	0.00233333	**
ArchR itLSI + Harmony	scBasset (peaks)	0.0325933	0.0320684	0.089	0.13162
ArchR itLSI + Harmony	scBasset (batch-corrected)	-0.0457451	-0.0466353	0.018	0.0295312	*
ArchR itLSI + Harmony	SIMBA (peaks)	0.0393185	0.0396793	0.023	0.0360448	*
ArchR itLSI + Harmony	SIMBA (peaks+kmers+motifs)	0.03976	0.0399609	0.049	0.0735
ArchR itLSI + Harmony	SIMBA (batch-corrected)	-0.0201368	-0.0196242	0.367	0.437898
ArchR itLSI + Harmony	PeakVI (peaks)	0.0471809	0.0460589	0.006	0.0108621	*
ArchR itLSI + Harmony	PeakVI (batch-corrected)	-0.0283435	-0.0290034	0.139	0.193421
ArchR itLSI + Harmony	chromVAR (peaks+motifs)	0.0510599	0.051477	0.011	0.0189344	*
ArchR itLSI + Harmony	chromVAR (peaks+kmers)	0.0927823	0.0933759	0.001	0.00233333	**
LSI (peaks)	LSI + Harmony	-0.127845	-0.129098	0.001	0.00233333	**
LSI (peaks)	scBasset (peaks)	-0.0298204	-0.0302461	0.194	0.257848
LSI (peaks)	scBasset (batch-corrected)	-0.108159	-0.109396	0.001	0.00233333	**
LSI (peaks)	SIMBA (peaks)	-0.0230952	-0.0234523	0.252	0.318795
LSI (peaks)	SIMBA (peaks+kmers+motifs)	-0.0226536	-0.0231907	0.277	0.345882
LSI (peaks)	SIMBA (batch-corrected)	-0.0825505	-0.0824407	0.001	0.00233333	**
LSI (peaks)	PeakVI (peaks)	-0.0152327	-0.0160782	0.458	0.528462
LSI (peaks)	PeakVI (batch-corrected)	-0.0907571	-0.0909889	0.001	0.00233333	**
LSI (peaks)	chromVAR (peaks+motifs)	-0.0113538	-0.0115322	0.511	0.582581
LSI (peaks)	chromVAR (peaks+kmers)	0.0303687	0.0302341	0.114	0.16625
LSI + Harmony	scBasset (peaks)	0.0980243	0.0979402	0.001	0.00233333	**
LSI + Harmony	scBasset (batch-corrected)	0.0196859	0.0188511	0.177	0.238269
LSI + Harmony	SIMBA (peaks)	0.10475	0.104452	0.001	0.00233333	**
LSI + Harmony	SIMBA (peaks+kmers+motifs)	0.105191	0.104999	0.001	0.00233333	**
LSI + Harmony	SIMBA (batch-corrected)	0.0452942	0.0461717	0.025	0.0380435	*
LSI + Harmony	PeakVI (peaks)	0.112612	0.112408	0.001	0.00233333	**
LSI + Harmony	PeakVI (batch-corrected)	0.0370876	0.0372124	0.014	0.0233333	*
LSI + Harmony	chromVAR (peaks+motifs)	0.116491	0.117213	0.001	0.00233333	**
LSI + Harmony	chromVAR (peaks+kmers)	0.158213	0.15866	0.001	0.00233333	**
scBasset (peaks)	scBasset (batch-corrected)	-0.0783384	-0.0786278	0.001	0.00233333	**
scBasset (peaks)	SIMBA (peaks)	0.0067252	0.00665441	0.71	0.738119
scBasset (peaks)	SIMBA (peaks+kmers+motifs)	0.00716673	0.00709143	0.663	0.703182
scBasset (peaks)	SIMBA (batch-corrected)	-0.0527301	-0.0517368	0.004	0.00777778	**
scBasset (peaks)	PeakVI (peaks)	0.0145876	0.0146468	0.375	0.442416
scBasset (peaks)	PeakVI (batch-corrected)	-0.0609368	-0.0609798	0.001	0.00233333	**
scBasset (peaks)	chromVAR (peaks+motifs)	0.0184666	0.0196236	0.334	0.403103
scBasset (peaks)	chromVAR (peaks+kmers)	0.060189	0.0608685	0.008	0.014	*
scBasset (batch-corrected)	SIMBA (peaks)	0.0850636	0.0853674	0.001	0.00233333	**
scBasset (batch-corrected)	SIMBA (peaks+kmers+motifs)	0.0855052	0.0858232	0.001	0.00233333	**
scBasset (batch-corrected)	SIMBA (batch-corrected)	0.0256083	0.0267664	0.14	0.193421
scBasset (batch-corrected)	PeakVI (peaks)	0.092926	0.0936117	0.001	0.00233333	**
scBasset (batch-corrected)	PeakVI (batch-corrected)	0.0174017	0.0170742	0.209	0.274313
scBasset (batch-corrected)	chromVAR (peaks+motifs)	0.096805	0.0977484	0.001	0.00233333	**
scBasset (batch-corrected)	chromVAR (peaks+kmers)	0.138527	0.138291	0.001	0.00233333	**
SIMBA (peaks)	SIMBA (peaks+kmers+motifs)	0.000441534	0.000439106	0.975	0.975
SIMBA (peaks)	SIMBA (batch-corrected)	-0.0594553	-0.0589175	0.002	0.00428571	**
SIMBA (peaks)	PeakVI (peaks)	0.00786243	0.00783916	0.623	0.674381
SIMBA (peaks)	PeakVI (batch-corrected)	-0.0676619	-0.0675577	0.001	0.00233333	**
SIMBA (peaks)	chromVAR (peaks+motifs)	0.0117414	0.0122279	0.524	0.585319
SIMBA (peaks)	chromVAR (peaks+kmers)	0.0534638	0.0532073	0.008	0.014	*
SIMBA (peaks+kmers+motifs)	SIMBA (batch-corrected)	-0.0598968	-0.059371	0.004	0.00777778	**
SIMBA (peaks+kmers+motifs)	PeakVI (peaks)	0.00742089	0.00715229	0.661	0.703182
SIMBA (peaks+kmers+motifs)	PeakVI (batch-corrected)	-0.0681035	-0.0678429	0.001	0.00233333	**
SIMBA (peaks+kmers+motifs)	chromVAR (peaks+motifs)	0.0112999	0.0118935	0.516	0.582581
SIMBA (peaks+kmers+motifs)	chromVAR (peaks+kmers)	0.0530223	0.0533833	0.006	0.0108621	*
SIMBA (batch-corrected)	PeakVI (peaks)	0.0673177	0.0675287	0.001	0.00233333	**
SIMBA (batch-corrected)	PeakVI (batch-corrected)	-0.00820664	-0.00895208	0.606	0.662813
SIMBA (batch-corrected)	chromVAR (peaks+motifs)	0.0711967	0.069592	0.001	0.00233333	**
SIMBA (batch-corrected)	chromVAR (peaks+kmers)	0.112919	0.112551	0.001	0.00233333	**
PeakVI (peaks)	PeakVI (batch-corrected)	-0.0755244	-0.0753298	0.001	0.00233333	**
PeakVI (peaks)	chromVAR (peaks+motifs)	0.00387897	0.00393993	0.828	0.844078
PeakVI (peaks)	chromVAR (peaks+kmers)	0.0456014	0.0459649	0.019	0.0302273	*
PeakVI (batch-corrected)	chromVAR (peaks+motifs)	0.0794033	0.0798804	0.001	0.00233333	**
PeakVI (batch-corrected)	chromVAR (peaks+kmers)	0.121126	0.121928	0.001	0.00233333	**
chromVAR (peaks+motifs)	chromVAR (peaks+kmers)	0.0417224	0.0412969	0.019	0.0302273	*

### Sheet: overall
emb1	emb2	mean{emb1-emb2}	median{emb1-emb2}	p.value	adj.p.value	star
CellSpace (var. tiles)	CellSpace (peaks)	0.0350445	0.034688	0.069	0.134167
CellSpace (var. tiles)	ArchR itLSI (var. tiles)	0.0447003	0.0451911	0.087	0.160263
CellSpace (var. tiles)	ArchR itLSI + Harmony	0.00298084	0.00347065	0.869	0.903416
CellSpace (var. tiles)	LSI (peaks)	0.0534511	0.0543768	0.018	0.0460976	*
CellSpace (var. tiles)	LSI + Harmony	0.0223456	0.0234461	0.249	0.358151
CellSpace (var. tiles)	scBasset (peaks)	0.0562672	0.0561567	0.001	0.00403846	**
CellSpace (var. tiles)	scBasset (batch-corrected)	0.0529417	0.0531926	0.009	0.02625	*
CellSpace (var. tiles)	SIMBA (peaks)	0.0603625	0.0604058	0.003	0.0105	*
CellSpace (var. tiles)	SIMBA (peaks+kmers+motifs)	0.0569552	0.057154	0.003	0.0105	*
CellSpace (var. tiles)	SIMBA (batch-corrected)	0.156857	0.157967	0.001	0.00403846	**
CellSpace (var. tiles)	PeakVI (peaks)	0.0779832	0.078055	0.001	0.00403846	**
CellSpace (var. tiles)	PeakVI (batch-corrected)	0.0506005	0.0508291	0.004	0.013125	*
CellSpace (var. tiles)	chromVAR (peaks+motifs)	0.0863882	0.0874414	0.001	0.00403846	**
CellSpace (var. tiles)	chromVAR (peaks+kmers)	0.105036	0.105869	0.001	0.00403846	**
CellSpace (peaks)	ArchR itLSI (var. tiles)	0.00965579	0.0097454	0.671	0.807333
CellSpace (peaks)	ArchR itLSI + Harmony	-0.0320637	-0.0316244	0.133	0.214846
CellSpace (peaks)	LSI (peaks)	0.0184066	0.019466	0.386	0.506625
CellSpace (peaks)	LSI + Harmony	-0.012699	-0.0115478	0.521	0.670976
CellSpace (peaks)	scBasset (peaks)	0.0212227	0.0220749	0.258	0.366081
CellSpace (peaks)	scBasset (batch-corrected)	0.0178972	0.0188932	0.321	0.443487
CellSpace (peaks)	SIMBA (peaks)	0.0253179	0.0252197	0.188	0.282
CellSpace (peaks)	SIMBA (peaks+kmers+motifs)	0.0219107	0.0220137	0.233	0.339792
CellSpace (peaks)	SIMBA (batch-corrected)	0.121813	0.123358	0.001	0.00403846	**
CellSpace (peaks)	PeakVI (peaks)	0.0429386	0.044159	0.011	0.0303947	*
CellSpace (peaks)	PeakVI (batch-corrected)	0.0155559	0.0163276	0.35	0.477273
CellSpace (peaks)	chromVAR (peaks+motifs)	0.0513437	0.0528366	0.001	0.00403846	**
CellSpace (peaks)	chromVAR (peaks+kmers)	0.0699912	0.0709433	0.001	0.00403846	**
ArchR itLSI (var. tiles)	ArchR itLSI + Harmony	-0.0417195	-0.0419395	0.11	0.183333
ArchR itLSI (var. tiles)	LSI (peaks)	0.00875084	0.00906651	0.739	0.843424
ArchR itLSI (var. tiles)	LSI + Harmony	-0.0223547	-0.0231724	0.374	0.503462
ArchR itLSI (var. tiles)	scBasset (peaks)	0.0115669	0.0102426	0.662	0.807333
ArchR itLSI (var. tiles)	scBasset (batch-corrected)	0.00824138	0.00754719	0.755	0.852419
ArchR itLSI (var. tiles)	SIMBA (peaks)	0.0156622	0.0152183	0.524	0.670976
ArchR itLSI (var. tiles)	SIMBA (peaks+kmers+motifs)	0.0122549	0.0123619	0.624	0.770824
ArchR itLSI (var. tiles)	SIMBA (batch-corrected)	0.112157	0.110933	0.001	0.00403846	**
ArchR itLSI (var. tiles)	PeakVI (peaks)	0.0332828	0.0317841	0.14	0.222727
ArchR itLSI (var. tiles)	PeakVI (batch-corrected)	0.00590015	0.00443593	0.868	0.903416
ArchR itLSI (var. tiles)	chromVAR (peaks+motifs)	0.0416879	0.041106	0.063	0.127212
ArchR itLSI (var. tiles)	chromVAR (peaks+kmers)	0.0603354	0.0591803	0.011	0.0303947	*
ArchR itLSI + Harmony	LSI (peaks)	0.0504703	0.0510607	0.03	0.065625
ArchR itLSI + Harmony	LSI + Harmony	0.0193647	0.0199754	0.383	0.506625
ArchR itLSI + Harmony	scBasset (peaks)	0.0532864	0.0543013	0.021	0.0501136
ArchR itLSI + Harmony	scBasset (batch-corrected)	0.0499609	0.0499241	0.022	0.0502174
ArchR itLSI + Harmony	SIMBA (peaks)	0.0573816	0.0577403	0.007	0.021	*
ArchR itLSI + Harmony	SIMBA (peaks+kmers+motifs)	0.0539744	0.0543396	0.022	0.0502174
ArchR itLSI + Harmony	SIMBA (batch-corrected)	0.153876	0.154319	0.001	0.00403846	**
ArchR itLSI + Harmony	PeakVI (peaks)	0.0750023	0.0754557	0.001	0.00403846	**
ArchR itLSI + Harmony	PeakVI (batch-corrected)	0.0476196	0.047499	0.021	0.0501136
ArchR itLSI + Harmony	chromVAR (peaks+motifs)	0.0834074	0.0837855	0.001	0.00403846	**
ArchR itLSI + Harmony	chromVAR (peaks+kmers)	0.102055	0.102259	0.001	0.00403846	**
LSI (peaks)	LSI + Harmony	-0.0311056	-0.0305704	0.096	0.168
LSI (peaks)	scBasset (peaks)	0.00281609	0.00210646	0.906	0.923592
LSI (peaks)	scBasset (batch-corrected)	-0.000509458	-0.00103508	0.957	0.966202
LSI (peaks)	SIMBA (peaks)	0.00691132	0.00712387	0.689	0.807333
LSI (peaks)	SIMBA (peaks+kmers+motifs)	0.00350405	0.00304682	0.863	0.903416
LSI (peaks)	SIMBA (batch-corrected)	0.103406	0.103103	0.001	0.00403846	**
LSI (peaks)	PeakVI (peaks)	0.024532	0.0241612	0.168	0.263284
LSI (peaks)	PeakVI (batch-corrected)	-0.00285069	-0.00318435	0.85	0.903416
LSI (peaks)	chromVAR (peaks+motifs)	0.0329371	0.0327261	0.058	0.119412
LSI (peaks)	chromVAR (peaks+kmers)	0.0515846	0.051497	0.002	0.0075	**
LSI + Harmony	scBasset (peaks)	0.0339217	0.0346937	0.066	0.130755
LSI + Harmony	scBasset (batch-corrected)	0.0305961	0.0303916	0.073	0.13875
LSI + Harmony	SIMBA (peaks)	0.0380169	0.0376381	0.038	0.0814286
LSI + Harmony	SIMBA (peaks+kmers+motifs)	0.0346096	0.0342944	0.039	0.0819
LSI + Harmony	SIMBA (batch-corrected)	0.134511	0.13422	0.001	0.00403846	**
LSI + Harmony	PeakVI (peaks)	0.0556376	0.0561395	0.004	0.013125	*
LSI + Harmony	PeakVI (batch-corrected)	0.0282549	0.0277822	0.096	0.168
LSI + Harmony	chromVAR (peaks+motifs)	0.0640427	0.0641077	0.001	0.00403846	**
LSI + Harmony	chromVAR (peaks+kmers)	0.0826902	0.0823797	0.001	0.00403846	**
scBasset (peaks)	scBasset (batch-corrected)	-0.00332554	-0.00386498	0.852	0.903416
scBasset (peaks)	SIMBA (peaks)	0.00409523	0.00461452	0.811	0.895781
scBasset (peaks)	SIMBA (peaks+kmers+motifs)	0.000687967	0.000703965	0.97	0.97
scBasset (peaks)	SIMBA (batch-corrected)	0.10059	0.100471	0.001	0.00403846	**
scBasset (peaks)	PeakVI (peaks)	0.0217159	0.0205586	0.178	0.274853
scBasset (peaks)	PeakVI (batch-corrected)	-0.00566677	-0.00578404	0.739	0.843424
scBasset (peaks)	chromVAR (peaks+motifs)	0.030121	0.0302633	0.074	0.13875
scBasset (peaks)	chromVAR (peaks+kmers)	0.0487685	0.0498567	0.005	0.0159091	*
scBasset (batch-corrected)	SIMBA (peaks)	0.00742078	0.00689648	0.688	0.807333
scBasset (batch-corrected)	SIMBA (peaks+kmers+motifs)	0.00401351	0.00429594	0.79	0.882447
scBasset (batch-corrected)	SIMBA (batch-corrected)	0.103915	0.104173	0.001	0.00403846	**
scBasset (batch-corrected)	PeakVI (peaks)	0.0250415	0.0254962	0.102	0.172742
scBasset (batch-corrected)	PeakVI (batch-corrected)	-0.00234123	-0.00229634	0.899	0.923592
scBasset (batch-corrected)	chromVAR (peaks+motifs)	0.0334465	0.0335286	0.019	0.0475	*
scBasset (batch-corrected)	chromVAR (peaks+kmers)	0.052094	0.0521498	0.002	0.0075	**
SIMBA (peaks)	SIMBA (peaks+kmers+motifs)	-0.00340727	-0.00346705	0.819	0.895781
SIMBA (peaks)	SIMBA (batch-corrected)	0.0964946	0.0965373	0.001	0.00403846	**
SIMBA (peaks)	PeakVI (peaks)	0.0176207	0.018042	0.275	0.385
SIMBA (peaks)	PeakVI (batch-corrected)	-0.00976201	-0.00954024	0.605	0.75625
SIMBA (peaks)	chromVAR (peaks+motifs)	0.0260258	0.0257334	0.101	0.172742
SIMBA (peaks)	chromVAR (peaks+kmers)	0.0446733	0.0441595	0.013	0.034125	*
SIMBA (peaks+kmers+motifs)	SIMBA (batch-corrected)	0.0999018	0.0997733	0.001	0.00403846	**
SIMBA (peaks+kmers+motifs)	PeakVI (peaks)	0.0210279	0.0212195	0.184	0.28
SIMBA (peaks+kmers+motifs)	PeakVI (batch-corrected)	-0.00635474	-0.00628209	0.692	0.807333
SIMBA (peaks+kmers+motifs)	chromVAR (peaks+motifs)	0.029433	0.0302404	0.113	0.185391
SIMBA (peaks+kmers+motifs)	chromVAR (peaks+kmers)	0.0480805	0.0478069	0.007	0.021	*
SIMBA (batch-corrected)	PeakVI (peaks)	-0.0788739	-0.0786278	0.001	0.00403846	**
SIMBA (batch-corrected)	PeakVI (batch-corrected)	-0.106257	-0.106172	0.001	0.00403846	**
SIMBA (batch-corrected)	chromVAR (peaks+motifs)	-0.0704688	-0.0706153	0.001	0.00403846	**
SIMBA (batch-corrected)	chromVAR (peaks+kmers)	-0.0518213	-0.0525563	0.001	0.00403846	**
PeakVI (peaks)	PeakVI (batch-corrected)	-0.0273827	-0.0274789	0.024	0.053617
PeakVI (peaks)	chromVAR (peaks+motifs)	0.00840507	0.00838637	0.551	0.697048
PeakVI (peaks)	chromVAR (peaks+kmers)	0.0270526	0.0278482	0.091	0.164741
PeakVI (batch-corrected)	chromVAR (peaks+motifs)	0.0357878	0.035913	0.013	0.034125	*
PeakVI (batch-corrected)	chromVAR (peaks+kmers)	0.0544353	0.0546991	0.001	0.00403846	**
chromVAR (peaks+motifs)	chromVAR (peaks+kmers)	0.0186475	0.0182496	0.199	0.294296
