## Supplementary Table 4 for "Scalable sequence-informed embedding of single-cell ATAC-seq data with CellSpace"

### Sheet: overall
emb1	emb2	mean{emb1-emb2}	median{emb1-emb2}	p.value	adj.p.value	star
CellSpace (peaks)	LSI (peaks)	0.0669836	0.0670602	0.001	0.0035	**
CellSpace (peaks)	scBasset (peaks)	0.0195959	0.0191957	0.05	0.087
CellSpace (peaks)	SIMBA (peaks)	0.0247476	0.0234607	0.018	0.0378	*
CellSpace (peaks)	SIMBA (peaks+kmers+motifs)	0.0226236	0.0212404	0.049	0.087
CellSpace (peaks)	PeakVI (peaks)	0.0647993	0.0639753	0.001	0.0035	**
CellSpace (peaks)	chromVAR (peaks+motifs)	0.0417008	0.041656	0.001	0.0035	**
LSI (peaks)	scBasset (peaks)	-0.0473877	-0.0474286	0.001	0.0035	**
LSI (peaks)	SIMBA (peaks)	-0.042236	-0.0427015	0.001	0.0035	**
LSI (peaks)	SIMBA (peaks+kmers+motifs)	-0.04436	-0.0449689	0.008	0.021	*
LSI (peaks)	PeakVI (peaks)	-0.00218435	-0.00323683	0.819	0.8631
LSI (peaks)	chromVAR (peaks+motifs)	-0.0252829	-0.0259473	0.058	0.087
scBasset (peaks)	SIMBA (peaks)	0.0051517	0.00461793	0.69	0.805
scBasset (peaks)	SIMBA (peaks+kmers+motifs)	0.00302772	0.00203709	0.889	0.889
scBasset (peaks)	PeakVI (peaks)	0.0452034	0.0449585	0.001	0.0035	**
scBasset (peaks)	chromVAR (peaks+motifs)	0.0221048	0.021441	0.058	0.087
SIMBA (peaks)	SIMBA (peaks+kmers+motifs)	-0.00212398	-0.00235581	0.822	0.8631
SIMBA (peaks)	PeakVI (peaks)	0.0400517	0.0400009	0.005	0.015	*
SIMBA (peaks)	chromVAR (peaks+motifs)	0.0169531	0.0168442	0.164	0.21525
SIMBA (peaks+kmers+motifs)	PeakVI (peaks)	0.0421756	0.0422785	0.015	0.035	*
SIMBA (peaks+kmers+motifs)	chromVAR (peaks+motifs)	0.0190771	0.0195627	0.192	0.237176
PeakVI (peaks)	chromVAR (peaks+motifs)	-0.0230985	-0.0226326	0.106	0.1484
