## Supplementary Table 5 for "Scalable sequence-informed embedding of single-cell ATAC-seq data with CellSpace"

### Sheet: bio.score
emb1	emb2	mean{emb1-emb2}	median{emb1-emb2}	p.value	adj.p.value	star
CellSpace (peaks)	itLSI (peaks)	-0.0208813	-0.02091	0.041	0.0576562
CellSpace (peaks)	itLSI batch-corrected by Harmony	0.057243	0.0572075	0.001	0.00160714	**
CellSpace (peaks)	scBasset (peaks)	-0.0119	-0.0121133	0.129	0.1625
CellSpace (peaks)	scBasset (batch-corrected)	0.0847357	0.084729	0.001	0.00160714	**
CellSpace (peaks)	SIMBA (peaks)	-0.0160392	-0.016318	0.204	0.241579
CellSpace (peaks)	SIMBA (peaks+kmers+motifs)	-0.0170427	-0.0168291	0.171	0.207973
CellSpace (peaks)	SIMBA (batch-corrected)	0.396641	0.3963	0.001	0.00160714	**
CellSpace (peaks)	PeakVI (peaks)	0.00979476	0.00889034	0.235	0.271154
CellSpace (peaks)	PeakVI (batch-corrected)	-0.040904	-0.0398058	0.001	0.00160714	**
itLSI (peaks)	itLSI batch-corrected by Harmony	0.0781243	0.0779565	0.001	0.00160714	**
itLSI (peaks)	scBasset (peaks)	0.0089813	0.00894281	0.37	0.41625
itLSI (peaks)	scBasset (batch-corrected)	0.105617	0.10516	0.001	0.00160714	**
itLSI (peaks)	SIMBA (peaks)	0.00484211	0.00483392	0.739	0.783837
itLSI (peaks)	SIMBA (peaks+kmers+motifs)	0.00383865	0.00386345	0.778	0.795682
itLSI (peaks)	SIMBA (batch-corrected)	0.417522	0.417119	0.001	0.00160714	**
itLSI (peaks)	PeakVI (peaks)	0.0306761	0.0303483	0.001	0.00160714	**
itLSI (peaks)	PeakVI (batch-corrected)	-0.0200227	-0.0203116	0.13	0.1625
itLSI batch-corrected by Harmony	scBasset (peaks)	-0.069143	-0.0688903	0.001	0.00160714	**
itLSI batch-corrected by Harmony	scBasset (batch-corrected)	0.0274927	0.0276589	0.001	0.00160714	**
itLSI batch-corrected by Harmony	SIMBA (peaks)	-0.0732822	-0.0736563	0.001	0.00160714	**
itLSI batch-corrected by Harmony	SIMBA (peaks+kmers+motifs)	-0.0742857	-0.0742684	0.001	0.00160714	**
itLSI batch-corrected by Harmony	SIMBA (batch-corrected)	0.339398	0.339523	0.001	0.00160714	**
itLSI batch-corrected by Harmony	PeakVI (peaks)	-0.0474482	-0.0471368	0.001	0.00160714	**
itLSI batch-corrected by Harmony	PeakVI (batch-corrected)	-0.098147	-0.0977961	0.001	0.00160714	**
scBasset (peaks)	scBasset (batch-corrected)	0.0966357	0.0964232	0.001	0.00160714	**
scBasset (peaks)	SIMBA (peaks)	-0.00413919	-0.00413694	0.749	0.783837
scBasset (peaks)	SIMBA (peaks+kmers+motifs)	-0.00514266	-0.00471226	0.669	0.734268
scBasset (peaks)	SIMBA (batch-corrected)	0.408541	0.408425	0.001	0.00160714	**
scBasset (peaks)	PeakVI (peaks)	0.0216948	0.0217107	0.005	0.00775862	**
scBasset (peaks)	PeakVI (batch-corrected)	-0.029004	-0.0285981	0.001	0.00160714	**
scBasset (batch-corrected)	SIMBA (peaks)	-0.100775	-0.1009	0.001	0.00160714	**
scBasset (batch-corrected)	SIMBA (peaks+kmers+motifs)	-0.101778	-0.101388	0.001	0.00160714	**
scBasset (batch-corrected)	SIMBA (batch-corrected)	0.311905	0.312019	0.001	0.00160714	**
scBasset (batch-corrected)	PeakVI (peaks)	-0.0749409	-0.0749529	0.001	0.00160714	**
scBasset (batch-corrected)	PeakVI (batch-corrected)	-0.12564	-0.125151	0.001	0.00160714	**
SIMBA (peaks)	SIMBA (peaks+kmers+motifs)	-0.00100347	-0.000704535	0.966	0.966
SIMBA (peaks)	SIMBA (batch-corrected)	0.41268	0.412607	0.001	0.00160714	**
SIMBA (peaks)	PeakVI (peaks)	0.025834	0.026135	0.026	0.0377419	*
SIMBA (peaks)	PeakVI (batch-corrected)	-0.0248648	-0.0249189	0.085	0.115909
SIMBA (peaks+kmers+motifs)	SIMBA (batch-corrected)	0.413684	0.413049	0.001	0.00160714	**
SIMBA (peaks+kmers+motifs)	PeakVI (peaks)	0.0268374	0.0262401	0.017	0.0255	*
SIMBA (peaks+kmers+motifs)	PeakVI (batch-corrected)	-0.0238613	-0.0237882	0.097	0.128382
SIMBA (batch-corrected)	PeakVI (peaks)	-0.386846	-0.386866	0.001	0.00160714	**
SIMBA (batch-corrected)	PeakVI (batch-corrected)	-0.437545	-0.437093	0.001	0.00160714	**
PeakVI (peaks)	PeakVI (batch-corrected)	-0.0506987	-0.0507596	0.001	0.00160714	**

### Sheet: batch.score
emb1	emb2	mean{emb1-emb2}	median{emb1-emb2}	p.value	adj.p.value	star
CellSpace (peaks)	itLSI (peaks)	0.132412	0.132345	0.001	0.0015	**
CellSpace (peaks)	itLSI batch-corrected by Harmony	0.179306	0.179203	0.001	0.0015	**
CellSpace (peaks)	scBasset (peaks)	0.138848	0.138883	0.001	0.0015	**
CellSpace (peaks)	scBasset (batch-corrected)	0.163908	0.163973	0.001	0.0015	**
CellSpace (peaks)	SIMBA (peaks)	0.102823	0.102625	0.001	0.0015	**
CellSpace (peaks)	SIMBA (peaks+kmers+motifs)	0.11113	0.11111	0.001	0.0015	**
CellSpace (peaks)	SIMBA (batch-corrected)	0.191924	0.192148	0.001	0.0015	**
CellSpace (peaks)	PeakVI (peaks)	0.14979	0.1499	0.001	0.0015	**
CellSpace (peaks)	PeakVI (batch-corrected)	0.0155361	0.0156892	0.1	0.118421
itLSI (peaks)	itLSI batch-corrected by Harmony	0.0468939	0.0468389	0.001	0.0015	**
itLSI (peaks)	scBasset (peaks)	0.0064351	0.00654429	0.549	0.549
itLSI (peaks)	scBasset (batch-corrected)	0.0314957	0.0312508	0.002	0.00290323	**
itLSI (peaks)	SIMBA (peaks)	-0.02959	-0.0290885	0.011	0.015	*
itLSI (peaks)	SIMBA (peaks+kmers+motifs)	-0.0212821	-0.0212727	0.058	0.0705405
itLSI (peaks)	SIMBA (batch-corrected)	0.0595119	0.0594803	0.001	0.0015	**
itLSI (peaks)	PeakVI (peaks)	0.0173777	0.0177783	0.104	0.12
itLSI (peaks)	PeakVI (batch-corrected)	-0.116876	-0.116768	0.001	0.0015	**
itLSI batch-corrected by Harmony	scBasset (peaks)	-0.0404588	-0.040703	0.001	0.0015	**
itLSI batch-corrected by Harmony	scBasset (batch-corrected)	-0.0153983	-0.0155753	0.158	0.17775
itLSI batch-corrected by Harmony	SIMBA (peaks)	-0.0764839	-0.0763614	0.001	0.0015	**
itLSI batch-corrected by Harmony	SIMBA (peaks+kmers+motifs)	-0.068176	-0.0679293	0.001	0.0015	**
itLSI batch-corrected by Harmony	SIMBA (batch-corrected)	0.012618	0.0126236	0.178	0.195366
itLSI batch-corrected by Harmony	PeakVI (peaks)	-0.0295162	-0.0297993	0.013	0.0172059	*
itLSI batch-corrected by Harmony	PeakVI (batch-corrected)	-0.16377	-0.164223	0.001	0.0015	**
scBasset (peaks)	scBasset (batch-corrected)	0.0250606	0.025102	0.014	0.018	*
scBasset (peaks)	SIMBA (peaks)	-0.0360251	-0.0357911	0.001	0.0015	**
scBasset (peaks)	SIMBA (peaks+kmers+motifs)	-0.0277172	-0.0279618	0.021	0.02625	*
scBasset (peaks)	SIMBA (batch-corrected)	0.0530768	0.0528023	0.001	0.0015	**
scBasset (peaks)	PeakVI (peaks)	0.0109426	0.0110757	0.296	0.309767
scBasset (peaks)	PeakVI (batch-corrected)	-0.123311	-0.123503	0.001	0.0015	**
scBasset (batch-corrected)	SIMBA (peaks)	-0.0610856	-0.0610281	0.001	0.0015	**
scBasset (batch-corrected)	SIMBA (peaks+kmers+motifs)	-0.0527777	-0.0525554	0.001	0.0015	**
scBasset (batch-corrected)	SIMBA (batch-corrected)	0.0280163	0.0281504	0.004	0.005625	**
scBasset (batch-corrected)	PeakVI (peaks)	-0.014118	-0.014329	0.239	0.256071
scBasset (batch-corrected)	PeakVI (batch-corrected)	-0.148372	-0.148543	0.001	0.0015	**
SIMBA (peaks)	SIMBA (peaks+kmers+motifs)	0.0083079	0.00811154	0.478	0.488864
SIMBA (peaks)	SIMBA (batch-corrected)	0.0891019	0.0890244	0.001	0.0015	**
SIMBA (peaks)	PeakVI (peaks)	0.0469676	0.0469311	0.001	0.0015	**
SIMBA (peaks)	PeakVI (batch-corrected)	-0.0872864	-0.0871621	0.001	0.0015	**
SIMBA (peaks+kmers+motifs)	SIMBA (batch-corrected)	0.080794	0.0810025	0.001	0.0015	**
SIMBA (peaks+kmers+motifs)	PeakVI (peaks)	0.0386597	0.0391198	0.001	0.0015	**
SIMBA (peaks+kmers+motifs)	PeakVI (batch-corrected)	-0.0955943	-0.0960729	0.001	0.0015	**
SIMBA (batch-corrected)	PeakVI (peaks)	-0.0421342	-0.0421674	0.001	0.0015	**
SIMBA (batch-corrected)	PeakVI (batch-corrected)	-0.176388	-0.176359	0.001	0.0015	**
PeakVI (peaks)	PeakVI (batch-corrected)	-0.134254	-0.134099	0.001	0.0015	**

### Sheet: overall
emb1	emb2	mean{emb1-emb2}	median{emb1-emb2}	p.value	adj.p.value	star
CellSpace (peaks)	itLSI (peaks)	0.0404362	0.0403361	0.001	0.00125	**
CellSpace (peaks)	itLSI batch-corrected by Harmony	0.106068	0.105862	0.001	0.00125	**
CellSpace (peaks)	scBasset (peaks)	0.048399	0.047989	0.001	0.00125	**
CellSpace (peaks)	scBasset (batch-corrected)	0.116405	0.116581	0.001	0.00125	**
CellSpace (peaks)	SIMBA (peaks)	0.0315055	0.0313259	0.001	0.00125	**
CellSpace (peaks)	SIMBA (peaks+kmers+motifs)	0.0342266	0.0341038	0.001	0.00125	**
CellSpace (peaks)	SIMBA (batch-corrected)	0.314754	0.314751	0.001	0.00125	**
CellSpace (peaks)	PeakVI (peaks)	0.0657929	0.0657006	0.001	0.00125	**
CellSpace (peaks)	PeakVI (batch-corrected)	-0.0183279	-0.0180775	0.015	0.0182432	*
itLSI (peaks)	itLSI batch-corrected by Harmony	0.0656321	0.0654028	0.001	0.00125	**
itLSI (peaks)	scBasset (peaks)	0.00796282	0.0079874	0.307	0.328929
itLSI (peaks)	scBasset (batch-corrected)	0.0759685	0.0758789	0.001	0.00125	**
itLSI (peaks)	SIMBA (peaks)	-0.00893072	-0.00879003	0.403	0.421744
itLSI (peaks)	SIMBA (peaks+kmers+motifs)	-0.00620964	-0.00624737	0.527	0.538977
itLSI (peaks)	SIMBA (batch-corrected)	0.274318	0.27446	0.001	0.00125	**
itLSI (peaks)	PeakVI (peaks)	0.0253567	0.0254783	0.001	0.00125	**
itLSI (peaks)	PeakVI (batch-corrected)	-0.0587641	-0.0586075	0.001	0.00125	**
itLSI batch-corrected by Harmony	scBasset (peaks)	-0.0576693	-0.057515	0.001	0.00125	**
itLSI batch-corrected by Harmony	scBasset (batch-corrected)	0.0103363	0.0102145	0.137	0.150366
itLSI batch-corrected by Harmony	SIMBA (peaks)	-0.0745629	-0.0745323	0.001	0.00125	**
itLSI batch-corrected by Harmony	SIMBA (peaks+kmers+motifs)	-0.0718418	-0.0719241	0.001	0.00125	**
itLSI batch-corrected by Harmony	SIMBA (batch-corrected)	0.208686	0.208804	0.001	0.00125	**
itLSI batch-corrected by Harmony	PeakVI (peaks)	-0.0402754	-0.0401256	0.001	0.00125	**
itLSI batch-corrected by Harmony	PeakVI (batch-corrected)	-0.124396	-0.124227	0.001	0.00125	**
scBasset (peaks)	scBasset (batch-corrected)	0.0680057	0.0678496	0.001	0.00125	**
scBasset (peaks)	SIMBA (peaks)	-0.0168935	-0.0167854	0.072	0.0830769
scBasset (peaks)	SIMBA (peaks+kmers+motifs)	-0.0141725	-0.0143999	0.11	0.12375
scBasset (peaks)	SIMBA (batch-corrected)	0.266355	0.26629	0.001	0.00125	**
scBasset (peaks)	PeakVI (peaks)	0.0173939	0.0173929	0.028	0.0331579	*
scBasset (peaks)	PeakVI (batch-corrected)	-0.066727	-0.0663057	0.001	0.00125	**
scBasset (batch-corrected)	SIMBA (peaks)	-0.0848992	-0.0848426	0.001	0.00125	**
scBasset (batch-corrected)	SIMBA (peaks+kmers+motifs)	-0.0821781	-0.0819377	0.001	0.00125	**
scBasset (batch-corrected)	SIMBA (batch-corrected)	0.19835	0.198317	0.001	0.00125	**
scBasset (batch-corrected)	PeakVI (peaks)	-0.0506118	-0.0507645	0.001	0.00125	**
scBasset (batch-corrected)	PeakVI (batch-corrected)	-0.134733	-0.134495	0.001	0.00125	**
SIMBA (peaks)	SIMBA (peaks+kmers+motifs)	0.00272108	0.00250704	0.781	0.781
SIMBA (peaks)	SIMBA (batch-corrected)	0.283249	0.28301	0.001	0.00125	**
SIMBA (peaks)	PeakVI (peaks)	0.0342874	0.0342765	0.001	0.00125	**
SIMBA (peaks)	PeakVI (batch-corrected)	-0.0498334	-0.0496036	0.001	0.00125	**
SIMBA (peaks+kmers+motifs)	SIMBA (batch-corrected)	0.280528	0.28037	0.001	0.00125	**
SIMBA (peaks+kmers+motifs)	PeakVI (peaks)	0.0315664	0.0314101	0.001	0.00125	**
SIMBA (peaks+kmers+motifs)	PeakVI (batch-corrected)	-0.0525545	-0.0524812	0.001	0.00125	**
SIMBA (batch-corrected)	PeakVI (peaks)	-0.248961	-0.248935	0.001	0.00125	**
SIMBA (batch-corrected)	PeakVI (batch-corrected)	-0.333082	-0.332629	0.001	0.00125	**
PeakVI (peaks)	PeakVI (batch-corrected)	-0.0841209	-0.0841357	0.001	0.00125	**
