## Supplementary Table 6 for "Scalable sequence-informed embedding of single-cell ATAC-seq data with CellSpace"

### Sheet: bio.score
emb1	emb2	mean{emb1-emb2}	median{emb1-emb2}	p.value	adj.p.value	star
CellSpace (peaks)	itLSI (peaks)	-0.0518874	-0.0528494	0.002	0.006	**
CellSpace (peaks)	itLSI batch-corrected by Harmony	-0.0223747	-0.0228297	0.072	0.128077
CellSpace (peaks)	scBasset (peaks)	-0.0762846	-0.0759026	0.001	0.00321429	**
CellSpace (peaks)	scBasset (batch-corrected)	-0.0534222	-0.0530535	0.001	0.00321429	**
CellSpace (peaks)	SIMBA (peaks)	-0.0409012	-0.0405979	0.004	0.0105882	*
CellSpace (peaks)	SIMBA (peaks+kmers+motifs)	-0.0442116	-0.0446736	0.008	0.0189474	*
CellSpace (peaks)	SIMBA (batch-corrected)	0.0623061	0.061887	0.001	0.00321429	**
CellSpace (peaks)	PeakVI (peaks)	-0.00900544	-0.0086206	0.557	0.626625
CellSpace (peaks)	PeakVI (batch-corrected)	-0.06122	-0.061718	0.001	0.00321429	**
itLSI (peaks)	itLSI batch-corrected by Harmony	0.0295127	0.030225	0.045	0.0920455
itLSI (peaks)	scBasset (peaks)	-0.0243971	-0.0240422	0.187	0.290172
itLSI (peaks)	scBasset (batch-corrected)	-0.00153472	-0.00106866	0.95	0.95
itLSI (peaks)	SIMBA (peaks)	0.0109862	0.0109609	0.436	0.541216
itLSI (peaks)	SIMBA (peaks+kmers+motifs)	0.00767585	0.00769894	0.644	0.673953
itLSI (peaks)	SIMBA (batch-corrected)	0.114194	0.113482	0.001	0.00321429	**
itLSI (peaks)	PeakVI (peaks)	0.042882	0.0445476	0.021	0.04725	*
itLSI (peaks)	PeakVI (batch-corrected)	-0.00933261	-0.00907958	0.484	0.573158
itLSI batch-corrected by Harmony	scBasset (peaks)	-0.0539098	-0.0541947	0.001	0.00321429	**
itLSI batch-corrected by Harmony	scBasset (batch-corrected)	-0.0310474	-0.030524	0.074	0.128077
itLSI batch-corrected by Harmony	SIMBA (peaks)	-0.0185265	-0.0183659	0.235	0.320455
itLSI batch-corrected by Harmony	SIMBA (peaks+kmers+motifs)	-0.0218369	-0.0222136	0.204	0.296129
itLSI batch-corrected by Harmony	SIMBA (batch-corrected)	0.0846808	0.0841441	0.001	0.00321429	**
itLSI batch-corrected by Harmony	PeakVI (peaks)	0.0133693	0.0143129	0.44	0.541216
itLSI batch-corrected by Harmony	PeakVI (batch-corrected)	-0.0388453	-0.0384909	0.006	0.015	*
scBasset (peaks)	scBasset (batch-corrected)	0.0228624	0.0233155	0.233	0.320455
scBasset (peaks)	SIMBA (peaks)	0.0353834	0.0345057	0.066	0.12375
scBasset (peaks)	SIMBA (peaks+kmers+motifs)	0.032073	0.0322421	0.099	0.159107
scBasset (peaks)	SIMBA (batch-corrected)	0.138591	0.138083	0.001	0.00321429	**
scBasset (peaks)	PeakVI (peaks)	0.0672791	0.0666569	0.001	0.00321429	**
scBasset (peaks)	PeakVI (batch-corrected)	0.0150645	0.0145743	0.445	0.541216
scBasset (batch-corrected)	SIMBA (peaks)	0.0125209	0.0125843	0.523	0.603462
scBasset (batch-corrected)	SIMBA (peaks+kmers+motifs)	0.00921057	0.00875439	0.62	0.673953
scBasset (batch-corrected)	SIMBA (batch-corrected)	0.115728	0.115154	0.001	0.00321429	**
scBasset (batch-corrected)	PeakVI (peaks)	0.0444167	0.0448181	0.03	0.0642857
scBasset (batch-corrected)	PeakVI (batch-corrected)	-0.00779788	-0.00804598	0.641	0.673953
SIMBA (peaks)	SIMBA (peaks+kmers+motifs)	-0.00331037	-0.00335472	0.847	0.86625
SIMBA (peaks)	SIMBA (batch-corrected)	0.103207	0.102612	0.001	0.00321429	**
SIMBA (peaks)	PeakVI (peaks)	0.0318958	0.0322607	0.079	0.131667
SIMBA (peaks)	PeakVI (batch-corrected)	-0.0203188	-0.0208001	0.204	0.296129
SIMBA (peaks+kmers+motifs)	SIMBA (batch-corrected)	0.106518	0.106285	0.001	0.00321429	**
SIMBA (peaks+kmers+motifs)	PeakVI (peaks)	0.0352061	0.0359793	0.054	0.105652
SIMBA (peaks+kmers+motifs)	PeakVI (batch-corrected)	-0.0170085	-0.0169733	0.307	0.406324
SIMBA (batch-corrected)	PeakVI (peaks)	-0.0713116	-0.0709222	0.001	0.00321429	**
SIMBA (batch-corrected)	PeakVI (batch-corrected)	-0.123526	-0.12359	0.001	0.00321429	**
PeakVI (peaks)	PeakVI (batch-corrected)	-0.0522146	-0.0531852	0.004	0.0105882	*

### Sheet: batch.score
emb1	emb2	mean{emb1-emb2}	median{emb1-emb2}	p.value	adj.p.value	star
CellSpace (peaks)	itLSI (peaks)	0.0793579	0.079565	0.001	0.00214286	**
CellSpace (peaks)	itLSI batch-corrected by Harmony	0.162789	0.163152	0.001	0.00214286	**
CellSpace (peaks)	scBasset (peaks)	0.0618516	0.0621932	0.001	0.00214286	**
CellSpace (peaks)	scBasset (batch-corrected)	0.131115	0.132025	0.001	0.00214286	**
CellSpace (peaks)	SIMBA (peaks)	0.0716602	0.072009	0.001	0.00214286	**
CellSpace (peaks)	SIMBA (peaks+kmers+motifs)	0.0744407	0.0748028	0.001	0.00214286	**
CellSpace (peaks)	SIMBA (batch-corrected)	0.0678076	0.0683177	0.001	0.00214286	**
CellSpace (peaks)	PeakVI (peaks)	0.0874477	0.0875389	0.001	0.00214286	**
CellSpace (peaks)	PeakVI (batch-corrected)	0.0361435	0.0368064	0.002	0.00409091	**
itLSI (peaks)	itLSI batch-corrected by Harmony	0.0834315	0.0839407	0.001	0.00214286	**
itLSI (peaks)	scBasset (peaks)	-0.0175064	-0.0176022	0.271	0.369545
itLSI (peaks)	scBasset (batch-corrected)	0.0517575	0.0521085	0.007	0.013125	*
itLSI (peaks)	SIMBA (peaks)	-0.00769774	-0.00715945	0.63	0.70875
itLSI (peaks)	SIMBA (peaks+kmers+motifs)	-0.00491724	-0.00416514	0.784	0.804886
itLSI (peaks)	SIMBA (batch-corrected)	-0.0115503	-0.0114614	0.379	0.487286
itLSI (peaks)	PeakVI (peaks)	0.00808972	0.00793796	0.628	0.70875
itLSI (peaks)	PeakVI (batch-corrected)	-0.0432144	-0.0435811	0.001	0.00214286	**
itLSI batch-corrected by Harmony	scBasset (peaks)	-0.100938	-0.100361	0.001	0.00214286	**
itLSI batch-corrected by Harmony	scBasset (batch-corrected)	-0.031674	-0.0308089	0.046	0.0713793
itLSI batch-corrected by Harmony	SIMBA (peaks)	-0.0911292	-0.0908195	0.001	0.00214286	**
itLSI batch-corrected by Harmony	SIMBA (peaks+kmers+motifs)	-0.0883487	-0.0880664	0.001	0.00214286	**
itLSI batch-corrected by Harmony	SIMBA (batch-corrected)	-0.0949818	-0.0943846	0.001	0.00214286	**
itLSI batch-corrected by Harmony	PeakVI (peaks)	-0.0753418	-0.0748642	0.001	0.00214286	**
itLSI batch-corrected by Harmony	PeakVI (batch-corrected)	-0.126646	-0.126834	0.001	0.00214286	**
scBasset (peaks)	scBasset (batch-corrected)	0.0692639	0.0690573	0.001	0.00214286	**
scBasset (peaks)	SIMBA (peaks)	0.00980862	0.00901095	0.535	0.633553
scBasset (peaks)	SIMBA (peaks+kmers+motifs)	0.0125891	0.0126782	0.469	0.570405
scBasset (peaks)	SIMBA (batch-corrected)	0.00595601	0.00595583	0.677	0.725357
scBasset (peaks)	PeakVI (peaks)	0.0255961	0.0256207	0.093	0.135
scBasset (peaks)	PeakVI (batch-corrected)	-0.025708	-0.0262567	0.081	0.1215
scBasset (batch-corrected)	SIMBA (peaks)	-0.0594552	-0.0592446	0.001	0.00214286	**
scBasset (batch-corrected)	SIMBA (peaks+kmers+motifs)	-0.0566747	-0.0568029	0.003	0.00586957	**
scBasset (batch-corrected)	SIMBA (batch-corrected)	-0.0633079	-0.0633217	0.001	0.00214286	**
scBasset (batch-corrected)	PeakVI (peaks)	-0.0436678	-0.0443364	0.009	0.0162	*
scBasset (batch-corrected)	PeakVI (batch-corrected)	-0.0949719	-0.09527	0.001	0.00214286	**
SIMBA (peaks)	SIMBA (peaks+kmers+motifs)	0.0027805	0.00332868	0.857	0.857
SIMBA (peaks)	SIMBA (batch-corrected)	-0.00385261	-0.00424097	0.787	0.804886
SIMBA (peaks)	PeakVI (peaks)	0.0157875	0.0156649	0.346	0.457941
SIMBA (peaks)	PeakVI (batch-corrected)	-0.0355167	-0.035535	0.019	0.0305357	*
SIMBA (peaks+kmers+motifs)	SIMBA (batch-corrected)	-0.00663311	-0.00664295	0.653	0.716707
SIMBA (peaks+kmers+motifs)	PeakVI (peaks)	0.013007	0.0126557	0.422	0.5275
SIMBA (peaks+kmers+motifs)	PeakVI (batch-corrected)	-0.0382972	-0.0389077	0.014	0.0233333	*
SIMBA (batch-corrected)	PeakVI (peaks)	0.0196401	0.0198095	0.163	0.229219
SIMBA (batch-corrected)	PeakVI (batch-corrected)	-0.0316641	-0.0316479	0.012	0.0207692	*
PeakVI (peaks)	PeakVI (batch-corrected)	-0.0513041	-0.0512666	0.001	0.00214286	**

### Sheet: overall
emb1	emb2	mean{emb1-emb2}	median{emb1-emb2}	p.value	adj.p.value	star
CellSpace (peaks)	itLSI (peaks)	0.000610717	0.000201115	0.986	0.986
CellSpace (peaks)	itLSI batch-corrected by Harmony	0.0516909	0.0512194	0.001	0.0028125	**
CellSpace (peaks)	scBasset (peaks)	-0.0210301	-0.0206504	0.054	0.09
CellSpace (peaks)	scBasset (batch-corrected)	0.0203929	0.0202784	0.082	0.115312
CellSpace (peaks)	SIMBA (peaks)	0.00412335	0.00436649	0.654	0.754615
CellSpace (peaks)	SIMBA (peaks+kmers+motifs)	0.00324933	0.00327995	0.761	0.835244
CellSpace (peaks)	SIMBA (batch-corrected)	0.0645067	0.0639361	0.001	0.0028125	**
CellSpace (peaks)	PeakVI (peaks)	0.0295758	0.0300393	0.011	0.02475	*
CellSpace (peaks)	PeakVI (batch-corrected)	-0.0222746	-0.0223714	0.011	0.02475	*
itLSI (peaks)	itLSI batch-corrected by Harmony	0.0510802	0.0514049	0.001	0.0028125	**
itLSI (peaks)	scBasset (peaks)	-0.0216408	-0.0213474	0.096	0.130909
itLSI (peaks)	scBasset (batch-corrected)	0.0197822	0.0197095	0.155	0.205147
itLSI (peaks)	SIMBA (peaks)	0.00351264	0.00379403	0.735	0.826875
itLSI (peaks)	SIMBA (peaks+kmers+motifs)	0.00263862	0.0028718	0.828	0.887143
itLSI (peaks)	SIMBA (batch-corrected)	0.063896	0.0636683	0.001	0.0028125	**
itLSI (peaks)	PeakVI (peaks)	0.0289651	0.0294274	0.03	0.0586957
itLSI (peaks)	PeakVI (batch-corrected)	-0.0228853	-0.0228377	0.027	0.0552273
itLSI batch-corrected by Harmony	scBasset (peaks)	-0.072721	-0.0724765	0.001	0.0028125	**
itLSI batch-corrected by Harmony	scBasset (batch-corrected)	-0.031298	-0.0309399	0.019	0.0407143	*
itLSI batch-corrected by Harmony	SIMBA (peaks)	-0.0475676	-0.0474072	0.001	0.0028125	**
itLSI batch-corrected by Harmony	SIMBA (peaks+kmers+motifs)	-0.0484416	-0.048401	0.001	0.0028125	**
itLSI batch-corrected by Harmony	SIMBA (batch-corrected)	0.0128158	0.0122907	0.272	0.330811
itLSI batch-corrected by Harmony	PeakVI (peaks)	-0.0221151	-0.0214406	0.063	0.0975
itLSI batch-corrected by Harmony	PeakVI (batch-corrected)	-0.0739655	-0.0738727	0.001	0.0028125	**
scBasset (peaks)	scBasset (batch-corrected)	0.041423	0.0406673	0.006	0.015	*
scBasset (peaks)	SIMBA (peaks)	0.0251535	0.0252513	0.065	0.0975
scBasset (peaks)	SIMBA (peaks+kmers+motifs)	0.0242794	0.0238729	0.076	0.110323
scBasset (peaks)	SIMBA (batch-corrected)	0.0855368	0.0851115	0.001	0.0028125	**
scBasset (peaks)	PeakVI (peaks)	0.0506059	0.0505832	0.001	0.0028125	**
scBasset (peaks)	PeakVI (batch-corrected)	-0.00124449	-0.00149319	0.917	0.950114
scBasset (batch-corrected)	SIMBA (peaks)	-0.0162695	-0.0157024	0.255	0.31875
scBasset (batch-corrected)	SIMBA (peaks+kmers+motifs)	-0.0171436	-0.0173477	0.212	0.272571
scBasset (batch-corrected)	SIMBA (batch-corrected)	0.0441138	0.0438812	0.001	0.0028125	**
scBasset (batch-corrected)	PeakVI (peaks)	0.00918291	0.00981497	0.505	0.598026
scBasset (batch-corrected)	PeakVI (batch-corrected)	-0.0426675	-0.042642	0.001	0.0028125	**
SIMBA (peaks)	SIMBA (peaks+kmers+motifs)	-0.000874019	-0.001035	0.929	0.950114
SIMBA (peaks)	SIMBA (batch-corrected)	0.0603834	0.0595855	0.001	0.0028125	**
SIMBA (peaks)	PeakVI (peaks)	0.0254524	0.025918	0.054	0.09
SIMBA (peaks)	PeakVI (batch-corrected)	-0.026398	-0.0271185	0.037	0.069375
SIMBA (peaks+kmers+motifs)	SIMBA (batch-corrected)	0.0612574	0.0610727	0.001	0.0028125	**
SIMBA (peaks+kmers+motifs)	PeakVI (peaks)	0.0263265	0.0266641	0.06	0.0964286
SIMBA (peaks+kmers+motifs)	PeakVI (batch-corrected)	-0.0255239	-0.0258028	0.04	0.072
SIMBA (batch-corrected)	PeakVI (peaks)	-0.0349309	-0.0345828	0.002	0.00529412	**
SIMBA (batch-corrected)	PeakVI (batch-corrected)	-0.0867813	-0.0867657	0.001	0.0028125	**
PeakVI (peaks)	PeakVI (batch-corrected)	-0.0518504	-0.0521635	0.001	0.0028125	**
